# Linking genomic prediction for muscle fat content in Atlantic salmon to underlying changes in lipid metabolism regulation

**DOI:** 10.1101/2023.08.29.555338

**Authors:** Thomas N. Harvey, Hanne Dvergedal, Lars Grønvold, Yang Jin, Jørgen Ødegård, Sven Arild Korsvoll, Tim Knutsen, Torgeir R. Hvidsten, Simen R. Sandve

**Affiliations:** Department of Animal and Aquacultural Sciences, Faculty of Biosciences, Norwegian University of Life Sciences, P. O. Box 5003, NO-1433 Ås, Norway; AquaGen AS, P. O. Box 1240, NO-7462 Trondheim, Norway; Faculty of Chemistry, Biotechnology and Food Sciences, Norwegian University of Life Sciences, NO-1432 Ås, Norway

**Keywords:** Atlantic salmon, genomic selection, lipid metabolism, fat content, gene expression, eQTL

## Abstract

Muscle fat content is an important production trait in Atlantic salmon (*Salmo salar*) because it influences the flavor, texture, and nutritional properties of the fillet. Genomic selection can be applied to alter muscle fat content, however how such selection changes the underlying molecular physiology of these animals is unknown. Here, we examine the link between genomic prediction and underlying molecular physiology by correlating genomic breeding values for fat content to liver gene expression in 184 fish. We found that Salmon with higher genomic breeding values had higher expression of genes in lipid metabolism pathways. This included key lipid metabolism genes *hmgcrab*, *fasn-b*, *fads2d5*, and *fads2d6*, and lipid transporters *fatp2f*, *fabp7b*, and *apobc*. We also found several regulators of lipid metabolism with negative correlation to genomic breeding vales, including *pparg-b*, *fxr-a*, and *fxr-b*. A quantitative trait loci analysis for variation in gene expression levels (eQTLs) for 167 trait associated genes found that 71 genes had at least one eQTL, and that most were trans eQTLs. Closer examination revealed distinct eQTL clustering on chromosomes 3 and 6, indicating the presence of putative common regulator in these regions. Taken together, these results suggest that increased fat content in high genomic breeding value salmon is associated with elevated lipid synthesis, elevated lipid transport, and reduced glycerolipid breakdown; and that this is at least partly achieved by selection on genetic variants that impact the function of top-level transcription factors involved in liver metabolism. Our study sheds light on how genomic selection alters lipid content in Atlantic salmon, and the results could be used to prioritize SNPs to improve the efficiency of genomic selection in the future.
