## Supplementary material for "Linking genomic prediction for muscle fat content in Atlantic salmon to underlying changes in lipid metabolism regulation": File S1

geneID	genename	product
106603912	fabp6-a	gastrotropin-like
106604299	acsl4b	long-chain-fatty-acid--CoA ligase 4-like
106604515	elovl6-a	elongation of very long chain fatty acids protein 6
100195349	fdps-a	Farnesyl pyrophosphate synthetase
106605924	fdps-b	farnesyl pyrophosphate synthase-like
100502556	srebp1b	sterol regulatory element binding transcription factor 1
106606621	srebp1c	sterol regulatory element-binding protein 1-like
106606632	srebp1d	sterol regulatory element-binding protein 1-like
100862707	fabp7b	fatty acid binding protein 7%2C brain
100194920	acat2	acetyl-CoA acetyltransferase 2
106610271	fasn-b	fatty acid synthase-like
106610734	lpin1-b	phosphatidate phosphatase LPIN1-like
106612015	acsl1b	long-chain-fatty-acid--CoA ligase 1-like
106612199	nsdhl-b	sterol-4-alpha-carboxylate 3-dehydrogenase%2C decarboxylating-like
100196111	apoa1-b	apolipoprotein A-I
100195687	plpp2b-b	Lipid phosphate phosphohydrolase 2
106613839	acsbg2b-b	long-chain-fatty-acid--CoA ligase ACSBG2-like
100195073	aldh9a1	aldehyde dehydrogenase 9 family%2C member A1
106560707	cpt1aa	carnitine O-palmitoyltransferase 1%2C liver isoform-like
106560816	got2ab-b	aspartate aminotransferase%2C mitochondrial-like
106561237	chkb	choline kinase beta
106561422	fxr-a	bile acid receptor-like
106564497	ldlrab-a	low-density lipoprotein receptor-like
106566754	pparg-b	peroxisome proliferator-activated receptor gamma-like
100380405	acsl4a-b	Long-chain-fatty-acid--CoA ligase 4
106570829	hmgcrab	3-hydroxy-3-methylglutaryl-CoA reductase
100195506	hsl	lipase%2C hormone-sensitive
100136579	apobc	apolipoprotein B-100
100194972	mgll	monoglyceride lipase
106573302	fxr-b	bile acid receptor-like
106573639	lcata-b	phosphatidylcholine-sterol acyltransferase-like
106574312	agpat3a-b	1-acyl-sn-glycerol-3-phosphate acyltransferase gamma-like
100195109	agpat3a-a	1-acyl-sn-glycerol-3-phosphate acyltransferase gamma
106578507	aldh2	aldehyde dehydrogenase%2C mitochondrial-like
106579093	sqlea-a	squalene monooxygenase-like
106578532	idi1	isopentenyl-diphosphate delta isomerase 1
106579756	acaa1a	3-ketoacyl-CoA thiolase B%2C peroxisomal-like
106579772	acaa1b	acetyl-CoA acyltransferase 1
106580039	acsbg2a-a	long-chain-fatty-acid--CoA ligase ACSBG2-like
106581311	acsl3c	long-chain-fatty-acid--CoA ligase 3-like
106581851	lss	lanosterol synthase (2%2C3-oxidosqualene-lanosterol cyclase)
100136441	fads2d6a	delta-6 fatty acyl desaturase
100136383	fads2d5	delta-5 fatty acyl desaturase
106584797	fads2d6b	fatty acid desaturase 2-like
106585666	mvk-b	mevalonate kinase-like
106587404	got2aa-b	aspartate aminotransferase%2C mitochondrial-like
106587894	fatp2f	very long-chain acyl-CoA synthetase-like
106593544	fatp2g	very long-chain acyl-CoA synthetase-like
106590825	msmo1	methylsterol monooxygenase 1
106595315	fatp2i	very long-chain acyl-CoA synthetase-like
100196775	fatp2c	Very long-chain acyl-CoA synthetase
106601642	fatp4c-b	long-chain fatty acid transport protein 1-like
106602733	fabp2a-a	fatty acid-binding protein%2C intestinal-like
100380286	acsl1a-a	acyl-CoA synthetase long-chain family member 1
106602847	aldh3a2b	fatty aldehyde dehydrogenase-like
