## Supplementary material for "Linking genomic prediction for muscle fat content in Atlantic salmon to underlying changes in lipid metabolism regulation": File S3

Pathway	KO	Correlation	N	Gene.dif	p.value
PPAR signaling pathway	sasa03320	positive	120	20	3.642645077383549e-12
Peroxisome	sasa04146	positive	133	17	1.0102018501179673e-8
Cysteine and methionine metabolism	sasa00270	positive	100	14	6.289248369221806e-8
Ferroptosis	sasa04216	positive	105	14	1.1764412661031118e-7
Fatty acid degradation	sasa00071	positive	63	11	1.625695183653086e-7
Fatty acid biosynthesis	sasa00061	positive	32	8	4.4382874415544645e-7
Arginine and proline metabolism	sasa00330	positive	78	11	1.5084445888819692e-6
Biosynthesis of unsaturated fatty acids	sasa01040	positive	50	9	1.6735161255401314e-6
Citrate cycle (TCA cycle)	sasa00020	positive	67	10	2.659931174970764e-6
Valine, leucine and isoleucine degradation	sasa00280	positive	76	10	8.522347321996353e-6
Glycerolipid metabolism	sasa00561	positive	112	12	9.611286941527669e-6
Phenylalanine, tyrosine and tryptophan biosynthesis	sasa00400	positive	15	5	1.4849077003705983e-5
Fructose and mannose metabolism	sasa00051	positive	54	8	2.827000812210141e-5
Tyrosine metabolism	sasa00350	positive	40	7	2.9487976984351923e-5
Glyoxylate and dicarboxylate metabolism	sasa00630	positive	59	8	5.4533690568121615e-5
Terpenoid backbone biosynthesis	sasa00900	positive	33	6	8.84532800717536e-5
Pentose phosphate pathway	sasa00030	positive	50	7	1.2979652080567886e-4
Glycolysis / Gluconeogenesis	sasa00010	positive	107	10	1.6719187863235873e-4
Oxidative phosphorylation	sasa00190	positive	222	15	1.8661943041425687e-4
alpha-Linolenic acid metabolism	sasa00592	positive	25	5	2.1761021479120256e-4
Pyruvate metabolism	sasa00620	positive	75	8	3.018763594612385e-4
Phenylalanine metabolism	sasa00360	positive	29	5	4.512316485004039e-4
Steroid biosynthesis	sasa00100	positive	31	5	6.21873021882536e-4
Drug metabolism - cytochrome P450	sasa00982	positive	48	6	7.344476382762199e-4
Metabolism of xenobiotics by cytochrome P450	sasa00980	positive	50	6	9.153055601415883e-4
PPAR signaling pathway	sasa03320	negative	120	9	9.624422849600118e-4
Ascorbate and aldarate metabolism	sasa00053	positive	34	5	9.628522511235883e-4
Glycine, serine and threonine metabolism	sasa00260	positive	56	6	0.0016674740908827182
Tryptophan metabolism	sasa00380	positive	57	6	0.001828409125107877
Arginine biosynthesis	sasa00220	positive	40	5	0.0020358591338353327
Glutathione metabolism	sasa00480	positive	79	7	0.0021388974538305186
Necroptosis	sasa04217	negative	249	13	0.002404028712414377
Retinol metabolism	sasa00830	positive	68	6	0.0044731044615722235
Cytokine-cytokine receptor interaction	sasa04060	negative	238	12	0.004580856726007229
Drug metabolism - other enzymes	sasa00983	positive	92	7	0.005026005064936008
Lipoic acid metabolism	sasa00785	positive	32	4	0.005735943077231043
Biotin metabolism	sasa00780	negative	6	2	0.00618683101457156
Ferroptosis	sasa04216	negative	105	7	0.0065845123998575115
Propanoate metabolism	sasa00640	positive	57	5	0.009456308313575542
Pentose and glucuronate interconversions	sasa00040	positive	38	4	0.010581369541780761
Necroptosis	sasa04217	positive	249	12	0.01209402706296987
Adipocytokine signaling pathway	sasa04920	positive	138	8	0.013784307033670345
Folate biosynthesis	sasa00790	positive	42	4	0.014946982484262086
Primary bile acid biosynthesis	sasa00120	negative	26	3	0.016525865662235815
Arachidonic acid metabolism	sasa00590	positive	68	5	0.01923985688364219
Cardiac muscle contraction	sasa04260	positive	120	7	0.01994255889281031
Alanine, aspartate and glutamate metabolism	sasa00250	positive	70	5	0.021537308520735314
Steroid hormone biosynthesis	sasa00140	positive	48	4	0.023373655913880416
Arginine and proline metabolism	sasa00330	negative	78	5	0.023784634807288187
Tryptophan metabolism	sasa00380	negative	57	4	0.031245826337598665
Porphyrin and chlorophyll metabolism	sasa00860	positive	55	4	0.03623528626198516
Sphingolipid metabolism	sasa00600	positive	82	5	0.03904072706269804
Apoptosis	sasa04210	positive	273	11	0.04879660807852022
