## Supplementary material for "Linking genomic prediction for muscle fat content in Atlantic salmon to underlying changes in lipid metabolism regulation": File S4

GeneID	Chr	SNP	bp	A1	A2	Freq	b	se	p
106605717	15	ESTV_20746_1802	23194908	G	A	0.309783	-18.8629	3.52237	8.54806e-8
106607602	1	ctg7180001551950_808_SAC	43937695	A	C	0.11413	0.148007	0.0271841	5.19217e-8
106607602	1	ctg7180001937593_16834_SGT	43995099	G	T	0.11413	0.148007	0.0271841	5.19217e-8
106607602	1	ctg7180001893032_3009_SAC	51508754	A	C	0.138587	0.146787	0.0275044	9.45754e-8
106607602	1	ctg7180001918251_3833_SCT	56518009	C	T	0.156593	0.16407	0.0248799	4.26769e-11
106607602	1	ctg7180001840175_5853_SAG	56667840	A	G	0.236413	0.125356	0.0233488	7.92479e-8
106607602	1	ctg7180001882366_14716_SAG	56695682	A	G	0.206044	0.119687	0.0218312	4.1965e-8
106607602	1	ctg7180001882367_2652_SAC	56706155	A	C	0.206522	0.12623500000000001	0.0219008	8.21668e-9
106607602	1	ctg7180001835647_3087_SCT	57486057	T	C	0.165761	0.135851	0.024109	1.75189e-8
106607602	1	ctg7180001852699_6237_SGT	58292504	T	G	0.144022	0.180721	0.0258028	2.48866e-12
106607602	1	ctg7180001714423_2283_SCT	62899199	T	C	0.163043	0.170013	0.0254399	2.34217e-11
106607602	1	ctg7180001917493_3207_SAG	62943147	G	A	0.221311	0.173156	0.0249515	3.9287e-12
106607602	1	ctg7180001347665_1014_SAG	64755274	A	G	0.307065	0.122239	0.0226628	6.89728e-8
106607602	1	ctg7180001589809_3128_SAG	65578372	A	G	0.325137	0.11427	0.021315	8.27466e-8
106607602	1	ctg7180001810428_7044_SGT	65615158	G	T	0.155738	0.141562	0.024999	1.49007e-8
106607602	1	ctg7180001856277_7102_SGT	68047203	T	G	0.234807	0.119717	0.0215986	2.977e-8
106607602	1	ctg7180001911641_10681_SAG	68761690	G	A	0.214674	0.124092	0.0222398	2.4088e-8
106607602	1	ctg7180001933498_9602_SCT	70884239	C	T	0.17663	0.15438	0.0260328	3.02549e-9
106607602	1	ctg7180001933498_4321_SGT	70889520	T	G	0.146739	0.188845	0.0279865	1.50195e-11
106607602	1	ctg7180001802312_4551_SAC	72400568	C	A	0.116848	0.220725	0.029728	1.12925e-13
106607602	1	ctg7180001504660_939_SGT	73184115	T	G	0.271739	0.11588	0.0207303	2.27247e-8
106607602	1	ctg7180001930285_14108_SAG	74601304	G	A	0.23913	0.12668	0.0222478	1.24053e-8
106607602	1	ctg7180001838600_952_SGT	81046927	G	T	0.122951	0.204355	0.0287983	1.28357e-12
106607602	1	GCR_cBin42179_Ctg1_389	81282482	C	G	0.247283	0.12004	0.021038	1.15739e-8
106607602	1	GCR_cBin42179_Ctg1_350	81282521	G	A	0.247283	0.12004	0.021038	1.15739e-8
106607602	1	GCR_cBin43281_Ctg1_51	81333361	G	A	0.288043	0.110786	0.0201711	3.9675e-8
106607602	1	ctg7180001808020_2238_SAC	82161982	A	C	0.201087	0.129698	0.023041	1.81249e-8
106607602	1	ctg7180001808020_2610_SCT	82162354	C	T	0.201087	0.129698	0.023041	1.81249e-8
106607602	1	ctg7180001871114_5662_SCT	84604323	T	C	0.217033	0.119532	0.0220622	6.02848e-8
106607602	1	ctg7180001590551_902_SAG	90734694	G	A	0.154891	0.154839	0.025091	6.78144e-10
106607602	1	ctg7180001808695_16558_SAC	91201397	C	A	0.125	0.201714	0.0280067	5.91842e-13
106607602	1	ctg7180001510697_10709_SAG	92022192	G	A	0.117486	0.222341	0.0298024	8.61897e-14
106607602	1	ctg7180001807094_6532_SCT	97910471	T	C	0.160326	0.154548	0.0253722	1.12043e-9
106607602	1	ctg7180001894943_6261_SAC	97923499	C	A	0.160326	0.154548	0.0253722	1.12043e-9
106607602	1	ctg7180001835359_4749_SAG	106140845	A	G	0.138587	0.149557	0.0257897	6.66669e-9
106607602	1	ctg7180001901888_353_SGT	106292265	G	T	0.13587	0.148731	0.0260838	1.1837e-8
106607602	1	ctg7180001913097_17067_SGT	110516910	T	G	0.155172	0.137729	0.0254873	6.5234e-8
106607602	1	ctg7180001828693_4259_SAG	112253212	A	G	0.108696	0.191546	0.0296717	1.07838e-10
106607602	1	ctg7180001823652_12415_SCT	113875354	T	C	0.100543	0.208683	0.0309385	1.52926e-11
106607602	1	ctg7180001831375_2707_SCT	119561016	C	T	0.103261	0.197969	0.0312738	2.44865e-10
106607602	1	ctg7180001817933_10633	119600083	A	T	0.136612	0.152686	0.0282216	6.2932e-8
106607602	1	ctg7180001701808_312_SGT	119950588	T	G	0.173913	0.132556	0.0242592	4.6514e-8
106607602	1	ctg7180001546332_1477_SCT	119965233	C	T	0.173913	0.132556	0.0242592	4.6514e-8
106607602	1	ctg7180001667818_155_SCT	132312484	C	T	0.103261	0.197969	0.0312738	2.44865e-10
106607602	1	ctg7180001344126_848_SCT	134551578	C	T	0.133152	0.161241	0.0263623	9.57371e-10
106607602	1	ctg7180001928328_1151_SGT	134554745	G	T	0.149457	0.141683	0.0249393	1.33819e-8
106607745	14	ctg7180001863647_4317_SAG	41950134	A	G	0.0586592	0.310212	0.0563104	3.60953e-8
106607745	19	ctg7180001551900_802_SCT	74787524	T	C	0.0434783	0.315985	0.046954	1.70034e-11
106607745	19	ctg7180001617641_961_SAG	74861879	G	A	0.0652174	0.225945	0.0390037	6.91769e-9
106607745	20	ctg7180001848540_750	25497309	G	A	0.0326087	0.463184	0.063278	2.48303e-13
106607745	20	ctg7180001818406_1769_SAG	33283560	A	G	0.0434783	0.320482	0.0538723	2.69911e-9
106607745	20	ctg7180001886809_16048_SCT	45705305	C	T	0.0434783	0.335678	0.053473	3.43988e-10
106607745	25	ctg7180001821918_3801_SAG	8776887	A	G	0.0244565	0.395201	0.0678813	5.81691e-9
106607129	6	ctg7180001871146_27055_SCT	34128851	T	C	0.407104	0.729241	0.119817	1.1556e-9
106610051	1	ctg7180001852699_6237_SGT	58292504	T	G	0.144022	0.369745	0.0627249	3.75337e-9
106610051	1	ctg7180001534792_1435_SCT	73073364	T	C	0.396739	0.256603	0.0473344	5.92457e-8
106610051	1	ctg7180001504660_939_SGT	73184115	T	G	0.271739	0.288836	0.0504333	1.02163e-8
106610051	1	ctg7180001876648_3139_SCT	77059448	C	T	0.0896739	0.543561	0.0904962	1.89634e-9
106610051	1	GCR_cBin42179_Ctg1_389	81282482	C	G	0.247283	0.370384	0.0514927	6.34059e-13
106610051	1	GCR_cBin42179_Ctg1_350	81282521	G	A	0.247283	0.370384	0.0514927	6.34059e-13
106610051	1	GCR_cBin43281_Ctg1_51	81333361	G	A	0.288043	0.304236	0.0491072	5.81539e-10
106610051	1	ctg7180001871114_5662_SCT	84604323	T	C	0.217033	0.339242	0.0538898	3.07188e-10
106610051	1	ctg7180001877843_12993_SAG	115314834	A	G	0.0543478	0.653568	0.116393	1.96378e-8
100196698	3	ctg7180001355932_221_SAG	6539752	A	G	0.00546448	11.6631	1.49625	6.44854e-15
100196698	21	ctg7180001816824_4544_SGT	35478594	G	T	0.0298913	3.80881	0.639017	2.51596e-9
106609505	1	ctg7180001803113_2593_SCT	39371779	T	C	0.013587	4.00446	0.740137	6.28718e-8
106609505	3	ESTNV_33882_1084	14458573	A	G	0.0190217	3.20368	0.469529	8.9056e-12
106609505	6	ctg7180001920714_6049_SCT	878873	C	T	0.0190217	3.3501	0.61889	6.19509e-8
106609505	26	ctg7180001524632_6437_SAG	15116275	G	A	0.0110497	4.55283	0.77499	4.23634e-9
106610680	3	ctg7180001355932_221_SAG	6539752	A	G	0.00546448	2.10514	0.306941	6.96074e-12
106610680	21	ctg7180001816824_4544_SGT	35478594	G	T	0.0298913	0.727916	0.132454	3.89339e-8
106612014	9	ctg7180001653165_1694_SGT	74939676	G	T	0.377049	-13.0323	2.21543	4.0414e-9
106612266	2	ctg7180001285500_3092_SGT	41703917	G	T	0.00815217	0.742561	0.124269	2.29482e-9
106612266	14	ctg7180001906991_111_SCT	14362432	C	T	0.0108696	0.604532	0.111949	6.66244e-8
106612266	26	ctg7180001870827_1960_SCT	46027637	T	C	0.0108696	0.572701	0.103278	2.93536e-8
106613839	3	ctg7180001355932_221_SAG	6539752	A	G	0.00546448	5.00733	0.783979	1.69098e-10
106613839	4	ctg7180001187909_3095	8992295	A	G	0.0163043	2.54064	0.47124	6.99122e-8
106613839	21	ctg7180001816824_4544_SGT	35478594	G	T	0.0298913	2.04695	0.333144	8.02919e-10
106561275	16	ESTNV_33492_1355	13282217	C	A	0.122283	2.82023	0.501361	1.85352e-8
106561275	16	ctg7180001801319_12058_SAG	13771938	G	A	0.0815217	3.47864	0.624039	2.48401e-8
106561595	1	ctg7180001868678_8611_SAG	85025077	G	A	0.079235	0.285389	0.0467253	1.01016e-9
106561595	1	ctg7180001706334_2125_SAG	97687099	G	A	0.0679348	0.291485	0.0453289	1.27227e-10
106561595	1	ctg7180001894772_421_SAG	98444357	A	G	0.0679348	0.291485	0.0453289	1.27227e-10
106561595	1	ctg7180001484773_3493_SCT	141293741	T	C	0.0434783	0.369092	0.0644874	1.0437e-8
106561595	7	ctg7180001887836_7109_SGT	20848041	T	G	0.0327869	0.573261	0.0877727	6.52457e-11
106561595	23	ctg7180001937543_340_SAG	17382756	A	G	0.0380435	0.27192	0.0491408	3.13929e-8
106561595	23	ctg7180001813489_1620_SGT	17403524	G	T	0.0380435	0.27192	0.0491408	3.13929e-8
106561595	23	ctg7180001935625_16144_SAG	27654262	A	G	0.0409836	0.267242	0.0483557	3.26537e-8
106561595	23	ctg7180001842786_5307_SCT	27835297	C	T	0.0407609	0.267904	0.0483483	3.00524e-8
106561991	11	ESTNV_25000_597	10341353	C	A	0.237705	0.166385	0.0304238	4.52836e-8
106563264	4	ctg7180001861008_4577_SCT	56487694	C	T	0.0163043	2.40783	0.419918	9.80638e-9
106563264	8	ctg7180001801636_8308_SCT	735149	C	T	0.0110497	2.82217	0.506649	2.54362e-8
106563264	16	ESTNV_33492_1355	13282217	C	A	0.122283	1.04698	0.170542	8.2966e-10
106563264	16	ctg7180001801319_12058_SAG	13771938	G	A	0.0815217	1.34734	0.204218	4.17905e-11
106563264	16	ctg7180001934738_4751_SAG	19885851	G	A	0.0788043	1.33449	0.201177	3.27991e-11
106563264	16	ctg7180001822301_2834_SAG	19907465	G	A	0.0788043	1.33449	0.201177	3.27991e-11
106564497	3	ctg7180001355932_221_SAG	6539752	A	G	0.00546448	27.5766	3.29187	5.42099e-17
106564497	17	ctg7180001505000_643_SCT	57552097	C	T	0.010929	13.3285	2.40074	2.82708e-8
106564497	21	ctg7180001816824_4544_SGT	35478594	G	T	0.0298913	10.1366	1.35273	6.70711e-14
106565874	3	ctg7180001355932_221_SAG	6539752	A	G	0.00546448	7.37008	1.24341	3.07893e-9
106566317	3	ctg7180001355932_221_SAG	6539752	A	G	0.00546448	0.606161	0.0909261	2.61934e-11
100194618	1	GCR_cBin12902_Ctg1_491	137745794	A	G	0.209239	42.4157	7.34459	7.69117e-9
106567728	3	ctg7180001815124_12145_SAC	29359754	A	C	0.0801105	0.281857	0.052541	8.11623e-8
106567728	3	ctg7180001795012_5196_SAG	60513155	G	A	0.0597826	0.380566	0.0702755	6.1171e-8
106567728	3	ctg7180001928656_14682_SAG	63517923	G	A	0.163889	0.205429	0.0363756	1.6286e-8
106567728	3	ctg7180001671741_1163_SAG	63961744	G	A	0.0815217	0.355949	0.0482634	1.64194e-13
106567728	3	ctg7180001257988_405_SAG	66704234	G	A	0.0434783	0.465584	0.0772236	1.64942e-9
106567728	14	ctg7180001863647_4317_SAG	41950134	A	G	0.0586592	0.423854	0.0670518	2.59378e-10
106567728	20	ctg7180001848540_750	25497309	G	A	0.0326087	0.437907	0.0746198	4.39712e-9
106567728	21	ctg7180001300897_761_SAG	28035471	G	A	0.0380435	0.420904	0.0782786	7.57362e-8
106567728	21	ctg7180001300897_168_SAG	28036064	A	G	0.0380435	0.420904	0.0782786	7.57362e-8
106569119	25	ctg7180001794635_2096_SGT	18930737	T	G	0.048913	0.36398200000000003	0.0671087	5.83544e-8
106569843	14	ctg7180001907529_622	9459673	G	A	0.116848	3.3762	0.609881	3.09766e-8
106569843	14	ctg7180001813897_1321_SCT	14166233	C	T	0.144022	3.58613	0.618175	6.5861e-9
106569843	14	ctg7180001795230_1506_SGT	16828398	G	T	0.146739	3.28286	0.556986	3.77007e-9
106569843	14	ctg7180001795230_1490_SGT	16828414	G	T	0.146739	3.28286	0.556986	3.77007e-9
106569843	14	ctg7180001880036_1128_SAC	19198778	C	A	0.120219	3.70665	0.577914	1.41886e-10
106569843	14	GCR_cBin50355_Ctg1_121	19643439	C	A	0.173077	3.18147	0.524384	1.30276e-9
106569843	14	ctg7180001805234_13350_SAG	26419439	G	A	0.353107	2.1736	0.384805	1.61798e-8
106569843	14	ctg7180001455445_1091_SCT	27798967	T	C	0.173913	3.53671	0.553715	1.68917e-10
106569843	14	ctg7180001897446_12358_SGT	27856178	G	T	0.150273	3.21844	0.566443	1.33256e-8
106569843	14	GCR_rBin4036_Ctg1_278	27899534	A	G	0.154891	3.66388	0.565237	9.0507e-11
106569843	14	ctg7180001623235_6137_SAG	28735596	G	A	0.25	2.76728	0.438149	2.68725e-10
106569843	14	ctg7180001793494_11976_SCT	29154759	T	C	0.315217	2.37343	0.422656	1.95982e-8
106569843	14	ctg7180001904078_5955_SAG	29227599	G	A	0.315217	2.37343	0.422656	1.95982e-8
106569843	14	ctg7180001825951_21857_SAG	30162307	A	G	0.32337	2.33285	0.41403	1.75577e-8
106569843	14	ctg7180001825951_8093_SAC	30176071	C	A	0.377049	2.29746	0.420978	4.83058e-8
106569843	14	ctg7180001686728_2426_SCT	30323412	T	C	0.319672	2.42709	0.438031	3.00906e-8
106569843	14	ctg7180001755877_658_SGT	32656405	T	G	0.270492	2.4661	0.415366	2.89969e-9
106569843	14	ctg7180001217060_1258	32676235	A	G	0.152778	4.14869	0.531087	5.64209e-15
106569843	14	ctg7180001325478_1904_SAG	33426192	G	A	0.217391	3.1037	0.445956	3.41121e-12
106569843	14	ctg7180001924650_16361_SCG	34542567	G	C	0.31044	2.39943	0.446367	7.6388e-8
106569843	14	ctg7180001606863_253_SGT	35243094	G	T	0.166667	3.24643	0.527744	7.67453e-10
106569843	14	ctg7180001835261_8198_SCT	35929583	C	T	0.224044	2.78802	0.457235	1.07694e-9
106569843	14	ctg7180001835261_19054_SCT	35940648	C	T	0.228261	2.88902	0.448682	1.20347e-10
106569843	14	ctg7180001643873_194_SAT	36532078	A	T	0.266304	2.94883	0.447813	4.54981e-11
106569843	14	ctg7180001897018_5414_SGT	37119751	G	T	0.357923	2.46042	0.434282	1.46601e-8
106569843	14	ctg7180001898390_3645_SGT	37360813	T	G	0.355978	2.48618	0.434678	1.06778e-8
106569843	14	ctg7180001895359_977_SCT	37874852	C	T	0.429348	2.19397	0.408557	7.87142e-8
106569843	14	ctg7180001904435_4241_SAG	38573512	G	A	0.247283	2.70113	0.411657	5.32278e-11
106569843	14	ctg7180001799651_1985_SAG	38691820	G	A	0.217391	3.29894	0.450074	2.30518e-13
106569843	14	ctg7180001900182_11392_SAG	38991521	G	A	0.233696	2.39804	0.417277	9.09047e-9
106569843	14	ctg7180001851203_4714_SAC	39164612	A	C	0.222826	2.59242	0.429422	1.57013e-9
106569843	14	ctg7180001451462_3931_SAC	39786064	A	C	0.237288	2.76663	0.484544	1.13136e-8
106569843	14	ctg7180001802580_6351_SCT	40764657	C	T	0.277174	2.54105	0.446413	1.25451e-8
106569843	14	ctg7180001843892_7823_SCT	40824329	T	C	0.278689	2.52466	0.445594	1.46321e-8
106569843	14	ctg7180001872289_6802_SAG	41390954	A	G	0.361413	2.37852	0.43892	5.99224e-8
106569843	14	ctg7180001609160_4379_SAC	41691580	A	C	0.266304	3.00947	0.420414	8.16528e-13
106569843	14	ctg7180001818218_6745_SGT	44647509	T	G	0.190217	3.73064	0.507279	1.92041e-13
106569843	14	ctg7180001878472_13198_SAC	44658026	A	C	0.1875	3.8204	0.513104	9.6452e-14
106569843	14	ctg7180001846429_5524_SAC	45305422	A	C	0.259563	2.91273	0.44203	4.41534e-11
106569843	14	ctg7180001596690_8013_SGT	45560527	T	G	0.295732	2.51358	0.419808	2.13173e-9
106569843	14	ctg7180001869782_3436_SAG	47348295	G	A	0.19837	4.11229	0.53289	1.19131e-14
106569843	14	ctg7180001904309_3915_SAG	48764018	G	A	0.180328	3.93392	0.552605	1.08828e-12
106569843	14	ctg7180001735171_679_SAG	49367026	G	A	0.330601	2.57822	0.438054	3.96572e-9
106569843	14	ctg7180001376406_547_SAG	49436307	A	G	0.321429	2.72766	0.445595	9.27703e-10
106569843	14	ctg7180001831914_4002_SCT	49571959	T	C	0.326087	2.61989	0.446096	4.28143e-9
106569843	14	ctg7180001914639_6879_SAC	49595556	C	A	0.327869	2.62957	0.448155	4.42301e-9
106569843	14	ctg7180001354629_2729_SAG	49983953	A	G	0.160326	3.83198	0.506255	3.75349e-14
106569843	14	ctg7180001798752_7772_SAG	50139997	G	A	0.160326	3.83198	0.506255	3.75349e-14
106569843	14	ctg7180001904267_778_SAG	52189550	G	A	0.252717	2.96728	0.472957	3.52141e-10
106569843	14	ctg7180001862627_2223_SCT	52494210	T	C	0.190217	3.59082	0.529447	1.18352e-11
106569843	14	ctg7180001826781_11804_SGT	52749523	G	T	0.314917	2.81678	0.462925	1.16668e-9
106569843	14	ctg7180001284374_899_SAC	53689742	A	C	0.233696	3.2709	0.455759	7.13534e-13
106569843	14	ctg7180001796900_7529_SGT	55558308	T	G	0.25	2.85995	0.427203	2.16259e-11
106569843	14	ctg7180001803939_2773_SCT	56352427	C	T	0.157609	3.90371	0.515909	3.82899e-14
106569843	14	ctg7180001884443_15461_SCT	56696405	T	C	0.20765	3.155	0.444937	1.33258e-12
106569843	14	ctg7180001827632_1410_SAC	57025660	C	A	0.14011	4.11443	0.539062	2.30103e-14
106569843	14	ctg7180001917250_4241_SGT	57227962	T	G	0.251366	3.25377	0.482894	1.60525e-11
106569843	14	ctg7180001824349_1193_SCT	57535399	C	T	0.327869	2.44643	0.437936	2.31997e-8
106569843	14	ctg7180001826235_7155_SCT	57663740	C	T	0.256983	2.80495	0.438297	1.55731e-10
106569843	14	ctg7180001617027_3275_SAC	57943110	C	A	0.293478	2.45819	0.4062	1.43355e-9
106569843	14	ctg7180001309296_662_SGT	58277276	T	G	0.379121	2.27562	0.416832	4.77985e-8
106569843	14	ctg7180001470249_9902_SCT	58283583	T	C	0.345109	2.63899	0.430494	8.7803e-10
106569843	14	ctg7180001470249_6670_SCT	58286815	T	C	0.377049	2.28533	0.41885	4.86421e-8
106569843	14	ctg7180001897082_11851_SAC	58851092	C	A	0.271739	2.98244	0.416313	7.8383e-13
106569843	14	ctg7180001802530_1312_SGT	58932861	G	T	0.290761	2.64323	0.461904	1.04985e-8
106569843	14	ESTNV_32639_433	58954777	A	C	0.293296	2.59056	0.457876	1.53345e-8
106569843	14	ctg7180001709142_242_SGT	59221082	T	G	0.266304	2.99647	0.468577	1.60728e-10
106569843	14	ctg7180001861767_8867_SGT	59991195	G	T	0.418033	2.36286	0.442673	9.41302e-8
106569843	14	ESTNV_23559_573	60022605	A	C	0.453552	2.79373	0.460031	1.25602e-9
106569843	14	ESTNV_23559_399	60022779	G	A	0.451087	2.73342	0.458605	2.51813e-9
106569843	14	GCR_cBin26501_Ctg1_59	60072171	G	A	0.217033	2.96198	0.45614	8.38289e-11
106569843	14	ctg7180001921542_9608	60128916	G	A	0.233696	3.04414	0.442756	6.17998e-12
106569843	14	ctg7180001452999_2924_SCT	60194311	C	T	0.210383	2.58711	0.454949	1.29593e-8
106569843	14	ctg7180001829765_3640_SCT	61516166	C	T	0.320652	2.1263	0.382781	2.77822e-8
106569843	14	ctg7180001860452_8340_SAG	63264241	G	A	0.339674	2.62019	0.431342	1.24375e-9
106569843	14	ctg7180001935079_520_SGT	63591359	G	T	0.168478	3.13151	0.518059	1.49684e-9
106569843	14	ctg7180001867174_1853_SAC	65345534	C	A	0.168478	3.13151	0.518059	1.49684e-9
106569843	14	ctg7180001821647_7570_SCT	65375340	T	C	0.309783	2.5796	0.438494	4.03207e-9
106569843	14	ctg7180001358060_638_SGT	65400010	G	T	0.309783	2.5796	0.438494	4.03207e-9
106569843	14	ctg7180001713865_440_SAG	65600159	G	A	0.152174	4.34767	0.539378	7.59606e-16
106569843	14	ctg7180001829682_3175_SCT	65647986	T	C	0.339674	2.62019	0.431342	1.24375e-9
106569843	14	ctg7180001857370_3185_SAG	65842347	G	A	0.396739	2.40676	0.426416	1.66001e-8
106569843	14	BASS122_B7_C07_415	66299494	A	C	0.336957	2.43641	0.449807	6.07537e-8
106569843	14	ESTNV_33950_603	66849134	A	C	0.19837	3.49054	0.467553	8.29523e-14
106569843	14	ctg7180001875193_4012_SAG	67178561	G	A	0.172131	3.87024	0.490042	2.8394e-15
106569843	14	ctg7180001500132_3964_SAG	67639206	G	A	0.144809	3.76591	0.526157	8.22346e-13
106569843	14	ctg7180001915072_12919_SAG	67682234	G	A	0.407104	2.25121	0.416896	6.66662e-8
106569843	14	ctg7180001575660_1108_SCT	67908811	T	C	0.220109	2.59574	0.463708	2.17092e-8
106569843	14	ctg7180001301423_4847_SCT	68027940	T	C	0.358696	2.71304	0.402221	1.52873e-11
106569843	14	ctg7180001307983_909_SAG	68033134	G	A	0.369565	2.54801	0.393163	9.12475e-11
106569843	14	ctg7180001794432_1595_SAG	68041623	G	A	0.342541	2.4755	0.420928	4.07657e-9
106569843	14	ctg7180001884804_10552_SCT	68139493	T	C	0.358696	2.71304	0.402221	1.52873e-11
106569843	14	ctg7180001282934_59_SAC	68506819	C	A	0.344262	2.26519	0.415202	4.88001e-8
106569843	14	ctg7180001854077_8130_SGT	68519602	T	G	0.340659	2.23698	0.410242	4.95762e-8
106569843	14	ctg7180001307658_1702_SAG	68633214	A	G	0.177596	3.97203	0.476919	8.18562e-17
106569843	14	ctg7180001589024_337_SAG	68972529	G	A	0.133152	4.20482	0.550018	2.09133e-14
106569843	14	ctg7180001854834_7071_SCT	70774334	C	T	0.434783	-2.3141	0.407835	1.39417e-8
106569843	14	ctg7180001853443_4945_SCT	72380552	T	C	0.241848	2.62419	0.467855	2.03524e-8
106569843	14	ctg7180001784386_2500_SAG	72871090	A	G	0.17663	3.23963	0.518399	4.12306e-10
106569843	14	ctg7180001739391_3167_SCT	73157327	T	C	0.44837	2.72513	0.423069	1.1843e-10
106569843	14	ctg7180001874429_5856_SCT	73298805	C	T	0.217391	2.99223	0.49793	1.86288e-9
106569843	14	ctg7180001339013_2028_SCT	73319291	T	C	0.144809	3.67701	0.545796	1.61722e-11
106569843	14	ctg7180001904496_10546_SCT	74074626	C	T	0.293478	2.62466	0.420193	4.20228e-10
106569843	14	ctg7180001892223_3274_SCT	74578223	C	T	0.17033	3.71213	0.505135	2.00014e-13
106569843	14	ctg7180001892223_3254_SGT	74578243	T	G	0.17663	3.75829	0.496082	3.56514e-14
106569843	14	ctg7180001821176_1811_SGT	74802398	G	T	0.254098	3.32516	0.473632	2.20997e-12
106569843	14	ctg7180001199714_97_SCT	75014996	T	C	0.241848	3.06813	0.48918	3.56465e-10
106569843	14	ctg7180001850319_6103_SAG	75030145	G	A	0.243169	3.04894	0.487381	3.9557e-10
106569843	14	ctg7180001354654_3449_SAC	75048665	C	A	0.225275	3.07861	0.448513	6.69405e-12
106569843	14	ctg7180001354654_8057_SAG	75053273	A	G	0.256906	2.67492	0.47549400000000003	1.84891e-8
106569843	14	ctg7180001924615_10321_SAC	75472347	A	C	0.23913	3.27123	0.478618	8.21591e-12
106569843	14	ctg7180001650252_2641_SGT	76018588	T	G	0.42623	2.4122	0.41856	8.25902e-9
106569843	14	ctg7180001859956_5333_SAC	76880483	C	A	0.154891	3.13117	0.525367	2.5228e-9
106569843	14	ctg7180001910415_1114_SAG	77551349	A	G	0.28882	2.60051	0.452258	8.92159e-9
106569843	14	ctg7180001816546_6451_SAG	78443323	A	G	0.125	3.85779	0.566936	1.01309e-11
106569843	14	ctg7180001803424_16661_SAC	79862849	C	A	0.11413	4.05312	0.589786	6.32291e-12
106569843	14	ctg7180001916966_140_SCT	80688070	C	T	0.472527	2.52456	0.443261	1.23071e-8
106569843	14	ctg7180001843254_84_SCT	82905616	T	C	0.347826	2.82302	0.437831	1.13531e-10
106569843	14	ctg7180001920017_2954_SCT	83351309	C	T	0.160326	2.94184	0.495665	2.93603e-9
106569843	14	ctg7180001832742_2219_SAG	83675091	G	A	0.470109	2.37914	0.421473	1.65349e-8
106569843	14	ctg7180001859905_56_SCT	85027022	C	T	0.244565	2.74239	0.4768	8.83784e-9
106569843	14	ctg7180001228757_2129_SGT	85201272	G	T	0.461957	2.5359	0.456537	2.78173e-8
106569843	14	ctg7180001366776_3108_SCT	85380517	C	T	0.131148	3.23914	0.575167	1.78488e-8
106569843	14	ESTNV_23346_206	85571659	T	A	0.352459	2.58645	0.431168	1.98895e-9
106569843	14	ctg7180001881374_10052_SCG	85737955	C	G	0.259563	2.73813	0.461585	2.99257e-9
106569960	14	ctg7180001828385_3879_SAG	28130163	G	A	0.0298913	3.44079	0.435506	2.77404e-15
106569960	14	ctg7180001435061_2484_SAC	38896457	C	A	0.0190217	5.70603	0.565726	6.35857e-24
106569960	14	ctg7180001484132_2298_SGT	38907257	T	G	0.0191257	5.70605	0.565548	6.15364e-24
106569960	14	ctg7180001760973_972_SCT	39002627	T	C	0.0191257	5.69825	0.565683	7.25646e-24
106569960	14	ctg7180001863647_4317_SAG	41950134	A	G	0.0586592	2.56152	0.39879	1.33418e-10
106569960	14	ctg7180001880431_2518_SCT	47222708	C	T	0.0218579	4.5945	0.504847	8.96839e-20
106569960	14	ctg7180001880431_5935_SGT	47226126	T	G	0.021978	4.60437	0.505317	8.09906e-20
106569960	14	ctg7180001431418_985_SCT	56081479	C	T	0.0244565	4.05687	0.470414	6.46295e-18
106569960	14	MHC_1B_SNP2_71870-71980	59094613	C	A	0.0192308	5.6939	0.565677	7.8381e-24
106569960	14	ctg7180001708624_1731_SAC	65587124	A	C	0.0326087	2.72864	0.455525	2.09708e-9
106569960	19	ctg7180001532687_738_SAC	54891948	C	A	0.0190217	3.79495	0.54102	2.309e-12
106569960	19	ctg7180001816063_6165_SGT	59721063	G	T	0.0244565	2.9773	0.491756	1.4091e-9
106569960	19	ctg7180001917298_7864_SGT	59732410	G	T	0.0244565	2.9773	0.491756	1.4091e-9
106569960	19	ctg7180001297247_3633_SCT	59742960	C	T	0.0244565	2.9773	0.491756	1.4091e-9
106569960	19	ctg7180001551900_802_SCT	74787524	T	C	0.0434783	1.84544	0.331881	2.68913e-8
106569960	20	ctg7180001848540_750	25497309	G	A	0.0326087	2.92065	0.46604	3.68199e-10
106569960	20	ctg7180001818406_1769_SAG	33283560	A	G	0.0434783	2.08384	0.390713	9.63762e-8
106569960	21	ctg7180001914502_23872	19598595	G	A	0.0434783	2.96474	0.485441	1.01318e-9
100380591	15	ESTV_20746_1802	23194908	G	A	0.309783	4.56357	0.739197	6.672e-10
100380591	15	ctg7180001355917_2494_SAG	24098413	A	G	0.3	4.00205	0.737637	5.7793e-8
100380591	15	ctg7180001875347_1957_SAG	24877795	G	A	0.271739	4.49123	0.76828	5.0407e-9
106571642	15	ctg7180001280288_1221_SAG	88716512	A	G	0.010989	1.34313	0.189993	1.55647e-12
106571643	5	ctg7180001196222_752	67826000	G	A	0.048913	5.42026	0.955476	1.40448e-8
106571643	6	ESTNV_33585_602	38936075	G	A	0.0163043	9.73513	1.72575	1.68967e-8
106571643	15	ctg7180001280288_1221_SAG	88716512	A	G	0.010989	14.8756	1.78497	7.83031e-17
106571643	20	ctg7180001848540_750	25497309	G	A	0.0326087	6.67469	1.06789	4.09605e-10
106571643	20	ctg7180001276447_1929_SAG	27045457	G	A	0.0718232	3.94087	0.678309	6.25335e-9
106571643	20	ctg7180001886809_16048_SCT	45705305	C	T	0.0434783	5.10439	0.917828	2.67643e-8
106571643	20	ctg7180001824040_9039_SGT	45803797	G	T	0.0777778	3.78655	0.652064	6.3595e-9
100194972	7	ctg7180001887836_7109_SGT	20848041	T	G	0.0327869	7.66231	1.39564	4.01534e-8
100194972	16	ctg7180001801319_12058_SAG	13771938	G	A	0.0815217	3.77492	0.660813	1.11309e-8
100194972	16	ctg7180001934738_4751_SAG	19885851	G	A	0.0788043	3.85893	0.64248	1.89805e-9
100194972	16	ctg7180001822301_2834_SAG	19907465	G	A	0.0788043	3.85893	0.64248	1.89805e-9
106574313	16	ctg7180001937037_6612_SCT	18173570	T	C	0.100543	0.779347	0.126656	7.59043e-10
106574313	16	ctg7180001241279_2180_SAG	21022033	G	A	0.0978261	0.726027	0.13544	8.29954e-8
106574313	16	ctg7180001850964_17471_SCT	21825602	C	T	0.0679348	1.01467	0.156302	8.48528e-11
106574313	16	ctg7180001647910_1049_SGT	23910600	G	T	0.0951087	0.754476	0.137124	3.75193e-8
106574313	16	ctg7180001917274_13812_SCT	47960802	C	T	0.146739	0.630416	0.116055	5.57074e-8
106574313	16	ctg7180001900431_2570_SGT	52273273	T	G	0.133152	0.702525	0.129268	5.49048e-8
106574313	16	ctg7180001485105_1522	52312869	A	G	0.133152	0.702525	0.129268	5.49048e-8
106574313	16	ctg7180001901198_3138_SAC	52335219	C	A	0.133152	0.702525	0.129268	5.49048e-8
106574313	16	ctg7180001787792_735_SAG	52345323	A	G	0.13388	0.701936	0.129202	5.54636e-8
106574313	16	ctg7180001803603_4511_SGT	52363402	G	T	0.133152	0.702525	0.129268	5.49048e-8
106574313	16	ctg7180001918442_12076_SAG	52372194	A	G	0.122283	0.859599	0.133563	1.22749e-10
106574313	16	ctg7180001445525_1597_SCT	52398439	T	C	0.122283	0.859599	0.133563	1.22749e-10
106574313	16	ctg7180001911124_6537_SCT	52405901	C	T	0.122283	0.859599	0.133563	1.22749e-10
106574313	16	ctg7180001911124_6375_SAG	52406063	G	A	0.122283	0.859599	0.133563	1.22749e-10
106574313	16	ctg7180001892533_6620_SAG	53031336	G	A	0.139344	0.615981	0.113603	5.88677e-8
106574313	16	ctg7180001821229_146_SCT	71756175	C	T	0.108696	0.849484	0.138345	8.23624e-10
106574313	16	ctg7180001897690_496	78255705	G	A	0.184783	0.643751	0.111872	8.69775e-9
106574313	17	ctg7180001929364_8164_SCT	18219502	C	T	0.119565	0.773099	0.140996	4.17847e-8
106574982	22	ctg7180001601173_5128_SAG	26852196	A	G	0.165761	0.950092	0.167778	1.48929e-8
106574982	22	ctg7180001601173_3744_SCT	26853580	C	T	0.166667	0.947312	0.167359	1.5105e-8
106574982	22	ctg7180001916601_10183_SAG	41321901	G	A	0.149457	1.00804	0.176334	1.08659e-8
106574982	22	ctg7180001589998_10370_SCT	49919427	C	T	0.171196	0.895556	0.166225	7.13942e-8
106575703	17	ctg7180001835335_8120_SCT	18382132	T	C	0.404372	-1.69847	0.306833	3.10367e-8
106577095	18	ctg7180001839075_1836_SCT	20432223	C	T	0.273224	4.61461	0.809858	1.21186e-8
106577095	18	ctg7180001350306_724_SCT	20443494	C	T	0.277174	4.72265	0.802642	4.00753e-9
106577095	18	ctg7180001234940_386_SAG	20502131	A	G	0.230978	4.97487	0.792944	3.52061e-10
106577095	18	ctg7180001787911_1667_SAG	22582424	A	G	0.298913	4.41359	0.801145	3.60661e-8
106577095	18	ctg7180001865291_5208_SAC	22721933	C	A	0.338798	3.66638	0.640291	1.0275e-8
106577095	18	ctg7180001548758_161_SGT	30351728	G	T	0.233696	5.21083	0.812852	1.44994e-10
106577095	18	ctg7180001839813_7191_SCT	45829798	C	T	0.25	4.66324	0.873929	9.5045e-8
106577214	18	ctg7180001874209_18468_SAG	12707790	A	G	0.307065	0.678323	0.12621	7.67705e-8
106577214	18	ctg7180001323476_488	16817798	C	A	0.171196	0.817937	0.152004	7.40648e-8
106577214	18	ctg7180001934573_4161_SGT	19942549	G	T	0.243169	0.853077	0.139605	9.92245e-10
106577214	18	ctg7180001892369_8192_SAC	24396836	C	A	0.144022	1.00159	0.160845	4.75246e-10
106577214	18	ctg7180001552252_27864_SAC	24589317	C	A	0.320652	0.693242	0.117319	3.44097e-9
106577214	18	ctg7180001284605_5058_SCT	24765324	T	C	0.355978	0.622037	0.114294	5.25578e-8
106577214	18	ctg7180001922433_8571_SCT	27329792	T	C	0.3	0.70901	0.12584	1.75862e-8
106577214	18	ctg7180001922433_5034_SCT	27333329	T	C	0.292818	0.777359	0.127288	1.01463e-9
106577214	18	ctg7180001922433_595_SAC	27337768	C	A	0.288462	0.714067	0.128232	2.56875e-8
106577214	18	ctg7180001850747_1453_SCT	27519898	C	T	0.211957	0.960297	0.138152	3.62676e-12
106577214	18	ctg7180001792970_1561_SGT	28550713	T	G	0.166667	0.954082	0.169437	1.7928e-8
106577870	18	ctg7180001812937_1923_SGT	56346050	T	G	0.472826	-0.0914542	0.0170336	7.91556e-8
106577884	24	ctg7180001831942_6783_SAG	15410082	G	A	0.217391	9.42808	1.62894	7.12835e-9
106577884	24	ctg7180001607190_10755	15413904	G	A	0.11413	13.018	1.80968	6.31276e-13
106577884	24	ctg7180001607190_10548	15414111	G	A	0.11413	13.018	1.80968	6.31276e-13
106577884	24	ctg7180001607190_6015_SCT	15418644	C	T	0.218579	9.34982	1.62806	9.30518e-9
106577884	24	ctg7180001486359_4463	15814491	A	G	0.125	9.21953	1.57249	4.54505e-9
106577884	24	ctg7180001903457_15818	16633120	G	A	0.116848	10.5144	1.67339	3.31458e-10
106577884	24	ctg7180001909946_7025_SCT	18943859	T	C	0.108939	10.7364	1.72172	4.4938e-10
106577884	24	ctg7180001796378_7554_SAG	33095574	G	A	0.0706522	15.5888	2.21092	1.77886e-12
106577884	24	ctg7180001796378_6720_SAC	33096408	A	C	0.101093	11.9653	1.91787	4.40849e-10
106577884	24	ctg7180001796378_3915_SAC	33099213	C	A	0.0710383	15.5403	2.20898	1.99178e-12
106577884	24	ctg7180001937087_3084_SAG	33313145	G	A	0.0706522	15.5888	2.21092	1.77886e-12
106577884	24	ctg7180001837092_2596_SGT	34140431	T	G	0.108696	10.0621	1.82061	3.26169e-8
106577884	24	ctg7180001837092_3600_SCT	34141435	T	C	0.108696	10.0621	1.82061	3.26169e-8
106577884	24	ctg7180001893941_4709_SCT	34185085	C	T	0.108696	10.0621	1.82061	3.26169e-8
106577884	24	ctg7180001889383_2095_SGT	39376046	T	G	0.0815217	15.2788	2.27239	1.77209e-11
106577884	24	ctg7180001889383_452_SGT	39377689	T	G	0.0815217	15.2788	2.27239	1.77209e-11
106582403	3	ESTNV_33882_1084	14458573	A	G	0.0190217	2.29932	0.386414	2.67467e-9
106582403	26	ctg7180001836387_5160_SGT	14418109	G	T	0.0163043	3.17899	0.578361	3.87306e-8
106582403	26	ctg7180001524632_6437_SAG	15116275	G	A	0.0110497	3.73172	0.636592	4.57243e-9
106583127	7	ctg7180001887836_7109_SGT	20848041	T	G	0.0327869	11.0245	1.94088	1.34579e-8
106583127	8	ctg7180001196784_853_SAC	14502148	A	C	0.057377	5.83136	1.09031	8.87538e-8
106583127	8	ctg7180001907219_6998_SGT	19493415	G	T	0.11413	4.80799	0.862078	2.44397e-8
106583127	16	ctg7180001801319_12058_SAG	13771938	G	A	0.0815217	5.61613	0.922356	1.13692e-9
106583127	16	ctg7180001934738_4751_SAG	19885851	G	A	0.0788043	5.31035	0.898517	3.41844e-9
106583127	16	ctg7180001822301_2834_SAG	19907465	G	A	0.0788043	5.31035	0.898517	3.41844e-9
106583127	16	ctg7180001662347_1858_SAG	32102712	A	G	0.130435	4.83538	0.808837	2.25625e-9
106583127	16	ctg7180001858006_9843_SAG	81454790	G	A	0.0869565	5.8196	0.942691	6.68405e-10
106583127	19	ctg7180001551900_802_SCT	74787524	T	C	0.0434783	7.11841	1.08948	6.41276e-11
106583127	19	ctg7180001617641_961_SAG	74861879	G	A	0.0652174	5.18965	0.908194	1.10189e-8
106583127	19	ctg7180001433949_368_SGT	77338892	G	T	0.0138122	10.6263	1.95543	5.50227e-8
106583127	21	ctg7180001914502_23872	19598595	G	A	0.0434783	8.60048	1.57675	4.90949e-8
106583127	21	ctg7180001900232_3020_SCT	31571670	C	T	0.0380435	7.82871	1.35544	7.66036e-9
106583127	22	ctg7180001821869_1726	25594319	C	A	0.0516304	7.60966	1.18711	1.45306e-10
106583127	23	ctg7180001937543_340_SAG	17382756	A	G	0.0380435	7.61341	1.21173	3.31869e-10
106583127	23	ctg7180001813489_1620_SGT	17403524	G	T	0.0380435	7.61341	1.21173	3.31869e-10
106583127	23	ctg7180001935625_16144_SAG	27654262	A	G	0.0409836	7.12326	1.19167	2.2651e-9
106583127	23	ctg7180001842786_5307_SCT	27835297	C	T	0.0407609	7.14517	1.1919	2.03787e-9
106583127	23	ctg7180001824425_6443_SAC	29613151	A	C	0.048913	5.83233	1.08998	8.75453e-8
106583161	9	ctg7180001819755_1764_SCT	49294335	C	T	0.0136612	1.73548	0.323692	8.25207e-8
106583161	9	ctg7180001717027_1730_SAG	77322271	G	A	0.0136612	1.74704	0.323619	6.7216e-8
106584797	22	ctg7180001931005_18944_SAG	29983079	A	G	0.184783	4.45729	0.812729	4.14992e-8
106584797	22	ctg7180001854620_109_SCT	40579324	T	C	0.0733696	5.91553	1.10056	7.6573e-8
106584797	23	ctg7180001910136_2184_SAG	37071244	G	A	0.203297	4.4866	0.814093	3.56472e-8
106584797	23	ctg7180001569230_3815_SGT	46798817	T	G	0.149457	7.21626	1.07159	1.6491e-11
106587813	3	ctg7180001355932_221_SAG	6539752	A	G	0.00546448	90.3959	10.4106	3.85271e-18
106587813	17	ctg7180001505000_643_SCT	57552097	C	T	0.010929	44.2348	7.55368	4.73984e-9
106587813	21	ctg7180001816824_4544_SGT	35478594	G	T	0.0298913	28.971800000000002	4.25826	1.01981e-11
106587128	11	ESTNV_32341_483	14781885	C	A	0.013587	4.10365	0.677233	1.36605e-9
106586997	1	ctg7180001803113_2593_SCT	39371779	T	C	0.013587	5.55944	0.87122	1.75686e-10
106586997	3	ESTNV_33882_1084	14458573	A	G	0.0190217	3.74541	0.544672	6.13599e-12
106586997	26	ctg7180001524632_6437_SAG	15116275	G	A	0.0110497	5.62188	0.897028	3.67541e-10
106592324	1	ctg7180001868678_8611_SAG	85025077	G	A	0.079235	30.8805	5.59653	3.43284e-8
106592324	1	ctg7180001912864_8359_SAG	133332028	A	G	0.0951087	24.4866	4.442	3.53742e-8
106592324	1	ctg7180001868314_510_SCT	133399047	T	C	0.0928962	26.0608	4.55109	1.02656e-8
106592324	1	ctg7180001868314_456_SAC	133399101	C	A	0.0923913	25.914	4.55594	1.2856e-8
100196007	1	ctg7180001868678_8611_SAG	85025077	G	A	0.079235	68.0383	11.459	2.89352e-9
100196007	1	ctg7180001706334_2125_SAG	97687099	G	A	0.0679348	62.2131	11.2396	3.10905e-8
100196007	1	ctg7180001894772_421_SAG	98444357	A	G	0.0679348	62.2131	11.2396	3.10905e-8
100196007	1	ctg7180001876129_14255_SCT	118901598	C	T	0.0842391	57.3268	10.3358	2.9159e-8
100196007	1	ctg7180001876129_11101_SGT	118904752	G	T	0.105978	47.4157	8.44698	1.98464e-8
100196007	1	ctg7180001902199_2221_SAG	121743069	A	G	0.300546	33.6831	6.21928	6.09757e-8
100196007	1	ctg7180001904848_7353_SCT	124341010	T	C	0.0819672	57.1037	10.0206	1.20755e-8
100196007	1	ctg7180001912864_8359_SAG	133332028	A	G	0.0951087	54.8394	9.0668	1.46313e-9
100196007	1	ctg7180001868314_510_SCT	133399047	T	C	0.0928962	58.6457	9.2914	2.75765e-10
100196007	1	ctg7180001868314_456_SAC	133399101	C	A	0.0923913	58.542	9.30186	3.10227e-10
106598452	2	ctg7180001841540_6130_SCT	63162133	C	T	0.079235	0.466851	0.0809331	8.00454e-9
106598452	2	ctg7180001843180_1651_SCT	68136213	C	T	0.079235	0.466851	0.0809331	8.00454e-9
106599295	3	ctg7180001378161_10789	23586592	G	A	0.108696	0.510808	0.0818198	4.29011e-10
106599295	3	ctg7180001933348_7634_SGT	24954563	T	G	0.153846	0.417323	0.0718573	6.33515e-9
106599295	3	ctg7180001834369_1083_SAG	25465835	G	A	0.152174	0.388976	0.0693236	2.0113e-8
106599295	3	ctg7180001834369_1120_SAC	25465872	C	A	0.152174	0.388976	0.0693236	2.0113e-8
106599295	6	ctg7180001458898_2176_SAG	40646827	G	A	0.0516304	0.753181	0.132326	1.25669e-8
106599295	6	ctg7180001831755_837_SAT	41272139	A	T	0.0524862	0.750718	0.132302	1.39276e-8
106599295	6	ctg7180001832664_4502_SAG	41305738	G	A	0.127717	0.574214	0.0938624	9.49861e-10
106599295	6	ctg7180001888472_4353	43439436	G	A	0.0546448	0.733794	0.131113	2.18549e-8
106599295	6	ctg7180001858911_2949_SAC	51441662	C	A	0.0543478	0.736282	0.131166	1.9841e-8
106592359	1	ctg7180001678042_6161_SCT	26274020	C	T	0.0879121	29.037	5.34558	5.5736e-8
106603408	4	ctg7180001874953_1334_SCT	40764332	C	T	0.478261	-0.798247	0.145647	4.23634e-8
106603408	4	ctg7180001874953_5328_SCT	40768326	C	T	0.486264	0.858313	0.145575	3.72334e-9
106603408	4	ctg7180001932995_27911_SCT	43114152	T	C	0.51087	-0.843379	0.146509	8.58848e-9
106603408	4	ctg7180001390575_21556_SAG	44430281	G	A	0.358333	0.828892	0.148441	2.35091e-8
106603408	4	ctg7180001821457_2309_SAC	44507361	A	C	0.466851	0.9425	0.144537	6.9923e-11
106603408	4	ctg7180001270947_11927_SGT	44554130	G	T	0.480874	0.886528	0.145718	1.17312e-9
106603408	4	ctg7180001270947_14008_SGT	44556211	G	T	0.513587	-0.889532	0.146799	1.36533e-9
106603408	4	ctg7180001711550_1651_SCT	46124628	C	T	0.431694	0.833034	0.144562	8.28892e-9
100195687	3	ctg7180001355932_221_SAG	6539752	A	G	0.00546448	7.73583	0.94558	2.81408e-16
100195687	17	ctg7180001505000_643_SCT	57552097	C	T	0.010929	3.88103	0.693399	2.17949e-8
100195687	21	ctg7180001816824_4544_SGT	35478594	G	T	0.0298913	2.32141	0.390084	2.66415e-9
106560707	3	ctg7180001355932_221_SAG	6539752	A	G	0.00546448	4.98154	0.574145	4.083e-18
106560707	7	ctg7180001850694_2196_SCT	30439151	C	T	0.0543478	0.964509	0.178872	6.96075e-8
106560707	17	ctg7180001505000_643_SCT	57552097	C	T	0.010929	2.59738	0.424045	9.0553e-10
106560707	21	ctg7180001816824_4544_SGT	35478594	G	T	0.0298913	1.82808	0.238824	1.94013e-14
100380286	3	ctg7180001355932_221_SAG	6539752	A	G	0.00546448	3.01577	0.333594	1.56322e-19
100380286	17	ctg7180001505000_643_SCT	57552097	C	T	0.010929	1.4654	0.237204	6.50062e-10
100380286	21	ctg7180001816824_4544_SGT	35478594	G	T	0.0298913	0.94839	0.133541	1.23103e-12
